# The spatial landscape of clonal somatic mutations in benign and malignant tissue

**DOI:** 10.1101/2021.07.12.452018

**Authors:** Andrew Erickson, Emelie Berglund, Mengxiao He, Maja Marklund, Reza Mirzazadeh, Niklas Schultz, Ludvig Bergenstråhle, Linda Kvastad, Alma Andersson, Joseph Bergenstråhle, Ludvig Larsson, Alia Shamikh, Elisa Basmaci, Teresita Diaz De Ståhl, Timothy Rajakumar, Kim Thrane, Andrew L Ji, Paul A Khavari, Firaz Tarish, Anna Tanoglidi, Jonas Maaskola, Richard Colling, Tuomas Mirtti, Freddie C Hamdy, Dan J Woodcock, Thomas Helleday, Ian G. Mills, Alastair D Lamb, Joakim Lundeberg

## Abstract

Defining the transition from benign to malignant tissue is fundamental to improve early diagnosis of cancer. Here, we provide an unsupervised approach to study spatial genome integrity in situ to gain molecular insight into clonal relationships. We employed spatially resolved transcriptomics to infer spatial copy number variations in >120 000 regions across multiple organs, in benign and malignant tissues. We demonstrate that genome-wide copy number variation reveals distinct clonal patterns within tumours and in nearby benign tissue. Our results suggest a model for how genomic instability arises in histologically benign tissue that may represent early events in cancer evolution. We highlight the power of an unsupervised approach to capture the molecular and spatial continuums in a tissue context and challenge the rationale for treatment paradigms, including focal therapy.
