## Supplementary Data D2 for "The spatial landscape of clonal somatic mutations in benign and malignant tissue": syntheticdata_clones.tsv

Spot_63	Clone_A
Spot_85	Clone_A
Spot_165	Clone_A
Spot_66	Clone_A
Spot_125	Clone_A
Spot_105	Clone_A
Spot_126	Clone_A
Spot_127	Clone_A
Spot_83	Clone_A
Spot_84	Clone_A
Spot_103	Clone_A
Spot_102	Clone_A
Spot_123	Clone_A
Spot_86	Clone_A
Spot_65	Clone_A
Spot_124	Clone_A
Spot_44	Clone_A
Spot_164	Clone_A
Spot_104	Clone_A
Spot_166	Clone_A
Spot_82	Clone_A
Spot_64	Clone_A
Spot_144	Clone_A
Spot_145	Clone_A
Spot_122	Clone_B
Spot_375	Clone_B
Spot_146	Clone_B
Spot_147	Clone_B
Spot_256	Clone_B
Spot_313	Clone_B
Spot_354	Clone_B
Spot_376	Clone_B
Spot_254	Clone_B
Spot_277	Clone_B
Spot_45	Clone_B
Spot_108	Clone_B
Spot_235	Clone_B
Spot_298	Clone_B
Spot_87	Clone_C
Spot_106	Clone_C
Spot_107	Clone_C
Spot_317	Clone_D
Spot_318	Clone_D
Spot_297	Clone_D
Spot_334	Clone_D
Spot_276	Clone_D
Spot_316	Clone_D
Spot_296	Clone_D
Spot_336	Clone_D
Spot_314	Clone_D
Spot_294	Clone_D
Spot_356	Clone_D
Spot_315	Clone_D
Spot_355	Clone_D
Spot_293	Clone_D
Spot_337	Clone_D
Spot_274	Clone_D
Spot_295	Clone_D
Spot_275	Clone_D
Spot_255	Clone_D
Spot_335	Clone_D
Spot_0	benign
Spot_1	benign
Spot_2	benign
Spot_3	benign
Spot_4	benign
Spot_5	benign
Spot_6	benign
Spot_7	benign
Spot_8	benign
Spot_9	benign
Spot_10	benign
Spot_11	benign
Spot_12	benign
Spot_13	benign
Spot_14	benign
Spot_15	benign
Spot_16	benign
Spot_17	benign
Spot_18	benign
Spot_19	benign
Spot_20	benign
Spot_21	benign
Spot_22	benign
Spot_23	benign
Spot_24	benign
Spot_25	benign
Spot_26	benign
Spot_27	benign
Spot_28	benign
Spot_29	benign
Spot_30	benign
Spot_31	benign
Spot_32	benign
Spot_33	benign
Spot_34	benign
Spot_35	benign
Spot_36	benign
Spot_37	benign
Spot_38	benign
Spot_39	benign
Spot_40	benign
Spot_41	benign
Spot_42	benign
Spot_43	benign
Spot_46	benign
Spot_47	benign
Spot_48	benign
Spot_49	benign
Spot_50	benign
Spot_51	benign
Spot_52	benign
Spot_53	benign
Spot_54	benign
Spot_55	benign
Spot_56	benign
Spot_57	benign
Spot_58	benign
Spot_59	benign
Spot_60	benign
Spot_61	benign
Spot_62	benign
Spot_67	benign
Spot_68	benign
Spot_69	benign
Spot_70	benign
Spot_71	benign
Spot_72	benign
Spot_73	benign
Spot_74	benign
Spot_75	benign
Spot_76	benign
Spot_77	benign
Spot_78	benign
Spot_79	benign
Spot_80	benign
Spot_81	benign
Spot_88	benign
Spot_89	benign
Spot_90	benign
Spot_91	benign
Spot_92	benign
Spot_93	benign
Spot_94	benign
Spot_95	benign
Spot_96	benign
Spot_97	benign
Spot_98	benign
Spot_99	benign
Spot_100	benign
Spot_101	benign
Spot_109	benign
Spot_110	benign
Spot_111	benign
Spot_112	benign
Spot_113	benign
Spot_114	benign
Spot_115	benign
Spot_116	benign
Spot_117	benign
Spot_118	benign
Spot_119	benign
Spot_120	benign
Spot_121	benign
Spot_128	benign
Spot_129	benign
Spot_130	benign
Spot_131	benign
Spot_132	benign
Spot_133	benign
Spot_134	benign
Spot_135	benign
Spot_136	benign
Spot_137	benign
Spot_138	benign
Spot_139	benign
Spot_140	benign
Spot_141	benign
Spot_142	benign
Spot_143	benign
Spot_148	benign
Spot_149	benign
Spot_150	benign
Spot_151	benign
Spot_152	benign
Spot_153	benign
Spot_154	benign
Spot_155	benign
Spot_156	benign
Spot_157	benign
Spot_158	benign
Spot_159	benign
Spot_160	benign
Spot_161	benign
Spot_162	benign
Spot_163	benign
Spot_167	benign
Spot_168	benign
Spot_169	benign
Spot_170	benign
Spot_171	benign
Spot_172	benign
Spot_173	benign
Spot_174	benign
Spot_175	benign
Spot_176	benign
Spot_177	benign
Spot_178	benign
Spot_179	benign
Spot_180	benign
Spot_181	benign
Spot_182	benign
Spot_183	benign
Spot_184	benign
Spot_185	benign
Spot_186	benign
Spot_187	benign
Spot_188	benign
Spot_189	benign
Spot_190	benign
Spot_191	benign
Spot_192	benign
Spot_193	benign
Spot_194	benign
Spot_195	benign
Spot_196	benign
Spot_197	benign
Spot_198	benign
Spot_199	benign
Spot_200	benign
Spot_201	benign
Spot_202	benign
Spot_203	benign
Spot_204	benign
Spot_205	benign
Spot_206	benign
Spot_207	benign
Spot_208	benign
Spot_209	benign
Spot_210	benign
Spot_211	benign
Spot_212	benign
Spot_213	benign
Spot_214	benign
Spot_215	benign
Spot_216	benign
Spot_217	benign
Spot_218	benign
Spot_219	benign
Spot_220	benign
Spot_221	benign
Spot_222	benign
Spot_223	benign
Spot_224	benign
Spot_225	benign
Spot_226	benign
Spot_227	benign
Spot_228	benign
Spot_229	benign
Spot_230	benign
Spot_231	benign
Spot_232	benign
Spot_233	benign
Spot_234	benign
Spot_236	benign
Spot_237	benign
Spot_238	benign
Spot_239	benign
Spot_240	benign
Spot_241	benign
Spot_242	benign
Spot_243	benign
Spot_244	benign
Spot_245	benign
Spot_246	benign
Spot_247	benign
Spot_248	benign
Spot_249	benign
Spot_250	benign
Spot_251	benign
Spot_252	benign
Spot_253	benign
Spot_257	benign
Spot_258	benign
Spot_259	benign
Spot_260	benign
Spot_261	benign
Spot_262	benign
Spot_263	benign
Spot_264	benign
Spot_265	benign
Spot_266	benign
Spot_267	benign
Spot_268	benign
Spot_269	benign
Spot_270	benign
Spot_271	benign
Spot_272	benign
Spot_273	benign
Spot_278	benign
Spot_279	benign
Spot_280	benign
Spot_281	benign
Spot_282	benign
Spot_283	benign
Spot_284	benign
Spot_285	benign
Spot_286	benign
Spot_287	benign
Spot_288	benign
Spot_289	benign
Spot_290	benign
Spot_291	benign
Spot_292	benign
Spot_299	benign
Spot_300	benign
Spot_301	benign
Spot_302	benign
Spot_303	benign
Spot_304	benign
Spot_305	benign
Spot_306	benign
Spot_307	benign
Spot_308	benign
Spot_309	benign
Spot_310	benign
Spot_311	benign
Spot_312	benign
Spot_319	benign
Spot_320	benign
Spot_321	benign
Spot_322	benign
Spot_323	benign
Spot_324	benign
Spot_325	benign
Spot_326	benign
Spot_327	benign
Spot_328	benign
Spot_329	benign
Spot_330	benign
Spot_331	benign
Spot_332	benign
Spot_333	benign
Spot_338	benign
Spot_339	benign
Spot_340	benign
Spot_341	benign
Spot_342	benign
Spot_343	benign
Spot_344	benign
Spot_345	benign
Spot_346	benign
Spot_347	benign
Spot_348	benign
Spot_349	benign
Spot_350	benign
Spot_351	benign
Spot_352	benign
Spot_353	benign
Spot_357	benign
Spot_358	benign
Spot_359	benign
Spot_360	benign
Spot_361	benign
Spot_362	benign
Spot_363	benign
Spot_364	benign
Spot_365	benign
Spot_366	benign
Spot_367	benign
Spot_368	benign
Spot_369	benign
Spot_370	benign
Spot_371	benign
Spot_372	benign
Spot_373	benign
Spot_374	benign
Spot_377	benign
Spot_378	benign
Spot_379	benign
Spot_380	benign
Spot_381	benign
Spot_382	benign
Spot_383	benign
Spot_384	benign
Spot_385	benign
Spot_386	benign
Spot_387	benign
Spot_388	benign
Spot_389	benign
Spot_390	benign
Spot_391	benign
Spot_392	benign
Spot_393	benign
Spot_394	benign
Spot_395	benign
Spot_396	benign
Spot_397	benign
Spot_398	benign
Spot_399	benign
